# EHMT2 Inactivation in Pancreatic Epithelial Cells Shapes the Transcriptional Landscape and Inflammation Response of the Whole Pancreas

**DOI:** 10.1101/2024.03.14.584700

**Authors:** Gareth Pollin, Angela J. Mathison, Thiago M. de Assuncao, Anju Thomas, Lida Zeighami, Ann Salmonson, Hongfei Liu, Guillermo Urrutia, Pallavi Vankayala, Stephen J Pandol, Michael T. Zimmermann, Juan Iovanna, Victor X. Jin, Raul Urrutia, Gwen Lomberk

## Abstract

The Euchromatic Histone Methyl Transferase Protein 2 (EHMT2), also known as G9a, deposits transcriptionally repressive chromatin marks that play pivotal roles in the maturation and homeostasis of multiple organs. Recently, we have shown that EHMT2 inactivation alters growth and immune gene expression networks, antagonizing KRAS-mediated pancreatic cancer initiation and promotion. Here, we elucidate the essential role of EHMT2 in maintaining a transcriptional landscape that protects organs from inflammation. Comparative RNA-seq studies between normal postnatal and young adult pancreatic tissue from *EHMT2* conditional knockout animals (*EHMT2^fl/fl^*) targeted to the exocrine pancreatic epithelial cells (*Pdx1-Cre* and *P48^Cre/+^*), reveal alterations in gene expression networks in the whole organ related to injury-inflammation-repair, suggesting an increased predisposition to damage. Thus, we induced an inflammation repair response in the *EHMT2^fl/fl^*pancreas and used a data science-based approach to integrate RNA-seq-derived pathways and networks, deconvolution digital cytology, and spatial transcriptomics. We also analyzed the tissue response to damage at the morphological, biochemical, and molecular pathology levels. The *EHMT2^fl/fl^* pancreas displays an enhanced injury-inflammation-repair response, offering insights into fundamental molecular and cellular mechanisms involved in this process. More importantly, these data show that conditional EHMT2 inactivation in exocrine cells reprograms the local environment to recruit mesenchymal and immunological cells needed to mount an increased inflammatory response. Mechanistically, this response is an enhanced injury-inflammation-repair reaction with a small contribution of specific EHMT2-regulated transcripts. Thus, this new knowledge extends the mechanisms underlying the role of the EHMT2-mediated pathway in suppressing pancreatic cancer initiation and modulating inflammatory pancreatic diseases.
