## Supplementary file for "EHMT2 Inactivation in Pancreatic Epithelial Cells Shapes the Transcriptional Landscape and Inflammation Response of the Whole Pancreas"

### Sheet: Sheet2
Key kinases pathways upregulated in Ehmt2fl/fl
GeneId	Chromosome	GeneName	logFC_10 day	FDR_10 day	logFC_adult	FDR_adult
ENSMUSG00000020085	chr10	Aifm2	0.259572	0.955831
ENSMUSG00000019979	chr10	Apaf1	0.370627	0.909389	-0.499291	0.761473
ENSMUSG00000026628	chr1	Atf3	0.763251	0.718618
ENSMUSG00000002083	chr7	Bbc3	-0.108992	0.986023	1.07385	0.205306
ENSMUSG00000007659	chr2	Bcl2l1	0.147402	0.966321	0.127205	0.948741
ENSMUSG00000020423	chr1	Btg2	-0.162865	0.963236	0.536437	0.656774
ENSMUSG00000026509	chr1	Capn2	0.282892	0.940276	0.38073	0.614178
ENSMUSG00000020326	chr11	Ccng1	0.0763088	0.992824	1.21752	0.000275784
ENSMUSG00000021258	chr12	Ccnk	0.102291	0.986835	-0.043505	0.997633
ENSMUSG00000020687	chr11	Cdc27	-0.0900739	0.985747	-0.140356	0.935185
ENSMUSG00000023067	chr17	Cdkn1a	0.367046	0.893302	2.14443	1.91501e-05
ENSMUSG00000096472	chr9	Cdkn2d	-0.186265	0.965689
ENSMUSG00000026031	chr1	Cflar	0.254913	0.953408	-0.362688	0.533126
ENSMUSG00000032113	chr9	Chek1	-0.384282	0.917194
ENSMUSG00000029521	chr5	Chek2	0.667562	0.620746	2.18668	8.41755e-05
ENSMUSG00000032384	chr9	Csnk1g1	0.273082	0.954856	-0.261297	0.804177
ENSMUSG00000020185	chr10	E2f7	-0.27749	0.960847
ENSMUSG00000024778	chr19	Fas	0.266815	0.956244	0.123236	0.981996
ENSMUSG00000008136	chr1	Fhl2	0.546201	0.870475
ENSMUSG00000036390	chr6	Gadd45a	0.122107	0.986466
ENSMUSG00000021754	chr13	Map3k1	0.376937	0.902261	-0.217896	0.877753
ENSMUSG00000020184	chr10	Mdm2	-0.298545	0.935341	-0.0956225	0.979161
ENSMUSG00000054387	chr1	Mdm4	0.156752	0.973253	-0.813977	0.086047
ENSMUSG00000030717	chr7	Nupr1	0.797858	0.366195	0.227701	0.850619
ENSMUSG00000019851	chr10	Perp	-0.4474	0.889951	0.231739	0.85828
ENSMUSG00000025507	chr7	Pidd1	-0.478477	0.926987
ENSMUSG00000020525	chr11	Ppm1d	0.207509	0.955831	-0.264342	0.886587
ENSMUSG00000038151	chr10	Prdm1	0.2366	0.966321
ENSMUSG00000029513	chr5	Prkab1	0.0409605	0.997629	0.399362	0.678652
ENSMUSG00000040472	chr14	Rabggta	-0.100344	0.986835	0.366932	0.689702
ENSMUSG00000031880	chr8	Rrad	0.453176	0.91813
ENSMUSG00000038332	chr10	Sesn1	0.19602	0.957126	-0.840744	0.0334279
ENSMUSG00000028893	chr4	Sesn2	0.521851	0.877759	1.77913	0.00260661
ENSMUSG00000047281	chr4	Sfn	-0.229183	0.961378
ENSMUSG00000026389	chr1	Steap3	0.534576	0.787905	0.698738	0.19408
ENSMUSG00000038028	chr6	Tigar	0.119215	0.985568	-0.40495	0.861294
ENSMUSG00000022074	chr14	Tnfrsf10b	-0.00180068	1
ENSMUSG00000029535	chr5	Triap1	-0.418194	0.910284	-0.0708502	0.989795
ENSMUSG00000059552	chr11	Trp53	0.206116	0.963429	0.352871	0.781707
